# Promoter CpG density predicts downstream gene loss-of-function intolerance

**DOI:** 10.1101/2020.02.15.936351

**Authors:** Leandros Boukas, Hans T. Bjornsson, Kasper D. Hansen

**Affiliations:** Human Genetics Training Program, Johns Hopkins University School of Medicine; McKusick-Nathans Department of Genetic Medicine, Johns Hopkins University School of Medicine; Department of Pediatrics, Johns Hopkins University School of Medicine; Faculty of Medicine, University of Iceland; Landspitali University Hospital; Department of Biostatistics, Johns Hopkins Bloomberg School of Public Health

**Author notes:** Correspondence to (KDH), (HTB).

## Abstract

The aggregation and joint analysis of large numbers of exome sequences has recently made it possible to derive estimates of intolerance to loss-of-function (LoF) variation for human genes. Here, we demonstrate strong and widespread coupling between genic LoF-intolerance and promoter CpG density across the human genome. Genes downstream of the most CpG-rich promoters (top 10% CpG density) have a 67.2% probability of being highly LoF-intolerant, using the LOEUF metric from gnomAD. This is in contrast to 7.4% of genes downstream of the most CpG-poor (bottom 10% CpG density) promoters. Combining promoter CpG density with exonic and promoter conservation explains 33.4% of the variation in LOEUF, and the contribution of CpG density exceeds the individual contributions of exonic and promoter conservation. We leverage this to train a simple and easily interpretable predictive model that out-performs other existing predictors and allows us to classify 1,760 genes – which currently lack reliable LOEUF estimates – as highly LoF-intolerant or not. These predictions have the potential to aid in the interpretation of novel patient variants. Moreover, our results reveal that high CpG density is not merely a generic feature of human promoters, but is preferentially encountered at the promoters of the most selectively constrained genes, calling into question the prevailing view that CpG islands are not subject to selection.
