## Supplementary material for "Promoter CpG density predicts downstream gene loss-of-function intolerance": SuppTable2

gene_name	gene_id	transcript_id	prediction_probability_of_LoF_intolerance_by_predLoF_CpG	chr	promoter_start_coord	promoter_end_coord
DLX6	ENSG00000006377	ENST00000518156	0.8393571650780981	chr7	96632860	96636859
YBX1	ENSG00000065978	ENST00000321358	0.8192005230012132	chr1	43146098	43150097
VCPKMT	ENSG00000100483	ENST00000395860	0.8750745835787161	chr14	50581276	50585275
SMAD7	ENSG00000101665	ENST00000262158	0.9781808606682721	chr18	46475082	46479081
KLF5	ENSG00000102554	ENST00000377687	0.9392038983425651	chr13	73630930	73634929
WNT2	ENSG00000105989	ENST00000265441	0.8266246156018586	chr7	116961344	116965343
MEOX2	ENSG00000106511	ENST00000262041	0.8641471252497986	chr7	15724438	15728437
DCUN1D4	ENSG00000109184	ENST00000334635	0.7930853037108584	chr4	52707229	52711228
KLF3	ENSG00000109787	ENST00000261438	0.8979847005959387	chr4	38663817	38667816
DBX1	ENSG00000109851	ENST00000227256	0.8009169293699042	chr11	20179871	20183870
CCND1	ENSG00000110092	ENST00000227507	0.8598792823432168	chr11	69453855	69457854
KCNA1	ENSG00000111262	ENST00000382545	0.8940859018512185	chr12	5017071	5021070
FZD10	ENSG00000111432	ENST00000229030	0.8832994552504073	chr12	130645004	130649003
E2F3	ENSG00000112242	ENST00000346618	0.9739098197126437	chr6	20400398	20404397
QKI	ENSG00000112531	ENST00000361752	0.877353472235765	chr6	163833675	163837674
FAM46A	ENSG00000112773	ENST00000320172	0.7728456777058924	chr6	82460426	82464425
FGF12	ENSG00000114279	ENST00000454309	0.9011625737067374	chr3	192124839	192128838
ST6GALNAC5	ENSG00000117069	ENST00000477717	0.7947714912083951	chr1	77331126	77335125
CCDC92	ENSG00000119242	ENST00000238156	0.774833631038925	chr12	124455372	124459371
EGR1	ENSG00000120738	ENST00000239938	0.8907775200565723	chr5	137799179	137803178
FOXA2	ENSG00000125798	ENST00000419308	0.8375993788408971	chr20	22563102	22567101
MAX	ENSG00000125952	ENST00000358664	0.7694130011264392	chr14	65567189	65571188
RAP1B	ENSG00000127314	ENST00000250559	0.767175941512694	chr12	69002619	69006618
FEZF1	ENSG00000128610	ENST00000442488	0.8953671952773681	chr7	121942560	121946559
HOXD13	ENSG00000128714	ENST00000392539	0.8978329601275309	chr2	176955619	176959618
LHX1	ENSG00000132130	ENST00000254457	0.7679424681543915	chr17	35292084	35296083
EMC7	ENSG00000134153	ENST00000256545	0.791101394529061	chr15	34392150	34396149
KCTD1	ENSG00000134504	ENST00000408011	0.980509384106873	chr18	24127400	24131399
AKIRIN2	ENSG00000135334	ENST00000257787	0.8350249031764978	chr6	88409928	88413927
EIF4E2	ENSG00000135930	ENST00000258416	0.809988746367125	chr2	233412762	233416761
NKX2-1	ENSG00000136352	ENST00000354822	0.7857353883962167	chr14	36987434	36991433
PIM1	ENSG00000137193	ENST00000373509	0.8735274565779447	chr6	37135979	37139978
SMAD6	ENSG00000137834	ENST00000288840	0.9736408231870757	chr15	66992566	66996565
PPM1B	ENSG00000138032	ENST00000282412	0.905517921133448	chr2	44394016	44398015
FAM117B	ENSG00000138439	ENST00000392238	0.789953640066	chr2	203497911	203501910
SAMD1	ENSG00000141858	ENST00000533683	0.9308365131127491	chr19	14199521	14203520
CYR61	ENSG00000142871	ENST00000451137	0.8517655958831879	chr1	86044444	86048443
BARHL2	ENSG00000143032	ENST00000370445	0.9671794495106392	chr1	91180795	91184794
LRRTM2	ENSG00000146006	ENST00000274711	0.9001723095652788	chr5	138208980	138212979
COMMD3	ENSG00000148444	ENST00000376836	0.7968003775770948	chr10	22602903	22606902
PABPC3	ENSG00000151846	ENST00000281589	0.9551191483974497	chr13	25668300	25672299
ZIC1	ENSG00000152977	ENST00000282928	0.9896151621748845	chr3	147125171	147129170
ING1	ENSG00000153487	ENST00000375774	0.8419932906465254	chr13	111365329	111369328
MCU	ENSG00000156026	ENST00000373053	0.8546233346824061	chr10	74449889	74453888
ZNF362	ENSG00000160094	ENST00000539719	0.873107788879387	chr1	33720174	33724173
ZBTB7B	ENSG00000160685	ENST00000417934	0.8074905666643581	chr1	154973295	154977294
KLHL21	ENSG00000162413	ENST00000377658	0.8137058014399783	chr1	6660930	6664929
LRRTM1	ENSG00000162951	ENST00000295057	0.9770839182393884	chr2	80529875	80533874
KCNF1	ENSG00000162975	ENST00000295082	0.7696608126038879	chr2	11050063	11054062
NFIL3	ENSG00000165030	ENST00000297689	0.7887058159110037	chr9	94184145	94188144
LRFN5	ENSG00000165379	ENST00000298119	0.8717912745282455	chr14	42074773	42078772
CACNG2	ENSG00000166862	ENST00000300105	0.9100916672719209	chr22	37097604	37101603
MAPRE2	ENSG00000166974	ENST00000300249	0.7580261051233554	chr18	32619324	32623323
IRF2BP2	ENSG00000168264	ENST00000366609	0.9411892792811408	chr1	234743272	234747271
MGAT2	ENSG00000168282	ENST00000305386	0.9453272063157635	chr14	50085489	50089488
BMI1	ENSG00000168283	ENST00000376663	0.9855351236129453	chr10	22608140	22612139
THAP11	ENSG00000168286	ENST00000303596	0.8842557220918339	chr16	67874213	67878212
IRF2	ENSG00000168310	ENST00000393593	0.8097821660930232	chr4	185393735	185397734
INSM2	ENSG00000168348	ENST00000307169	0.87679442317039	chr14	36001248	36005247
ADRB2	ENSG00000169252	ENST00000305988	0.8242231987704112	chr5	148204156	148208155
FOS	ENSG00000170345	ENST00000303562	0.8572554964367803	chr14	75743477	75747476
IRX2	ENSG00000170561	ENST00000382611	0.7505688854157773	chr5	2749777	2753776
RBMXL2	ENSG00000170748	ENST00000306904	0.8784441457284884	chr11	7108165	7112164
PTEN	ENSG00000171862	ENST00000371953	0.9504935219399773	chr10	89620870	89624869
RGMB	ENSG00000174136	ENST00000513185	0.7738793265487075	chr5	98107339	98111338
MSL2	ENSG00000174579	ENST00000309993	0.8854287720279789	chr3	135912689	135916688
B3GNT1	ENSG00000174684	ENST00000311181	0.8371094233007228	chr11	66113164	66117163
MEX3C	ENSG00000176624	ENST00000406189	0.9106064704517884	chr18	48721691	48725690
SOX11	ENSG00000176887	ENST00000322002	0.987067834930032	chr2	5830799	5834798
PNMA1	ENSG00000176903	ENST00000316836	0.9085855850823205	chr14	74179129	74183128
SIX5	ENSG00000177045	ENST00000317578	0.8126584419439662	chr19	46270485	46274484
KCNA3	ENSG00000177272	ENST00000369769	0.9163863706435279	chr1	111215656	111219655
FZD8	ENSG00000177283	ENST00000374694	0.970077692559658	chr10	35928363	35932362
TIGD2	ENSG00000180346	ENST00000317005	0.8792732839181587	chr4	90031968	90035967
MAB21L1	ENSG00000180660	ENST00000379919	0.9165917868564017	chr13	36048833	36052832
HOXC10	ENSG00000180818	ENST00000303460	0.8581610987352257	chr12	54376970	54380969
MAB21L2	ENSG00000181541	ENST00000317605	0.9111117805835809	chr4	151501077	151505076
CYB5D1	ENSG00000182224	ENST00000332439	0.8051128765895924	chr17	7759301	7763300
ADRA2C	ENSG00000184160	ENST00000330055	0.8880595348098913	chr4	3766125	3770124
POU3F2	ENSG00000184486	ENST00000328345	0.8719863405610808	chr6	99280580	99284579
RALYL	ENSG00000184672	ENST00000517638	0.7688916202405818	chr8	85095110	85099109
DCUN1D3	ENSG00000188215	ENST00000324344	0.7823042139496795	chr16	20909707	20913706
NKAIN2	ENSG00000188580	ENST00000368417	0.7972557680385233	chr6	124123286	124127285
FAM53B	ENSG00000189319	ENST00000337318	0.8969909565030892	chr10	126430620	126434619
PPTC7	ENSG00000196850	ENST00000354300	0.7504373347285525	chr12	111019126	111023125
FUT11	ENSG00000196968	ENST00000372841	0.9388275979647588	chr10	75530049	75534048
PELI1	ENSG00000197329	ENST00000358912	0.7540772183552193	chr2	64369589	64373588
HOXC6	ENSG00000197757	ENST00000243108	0.8426099636399567	chr12	54420142	54424141
ZBTB14	ENSG00000198081	ENST00000357006	0.7892039716737618	chr18	5294040	5298039
SOWAHC	ENSG00000198142	ENST00000356454	0.7608030453272608	chr2	110369911	110373910
SPRED2	ENSG00000198369	ENST00000356388	0.7620383975368964	chr2	65657312	65661311
KLHL9	ENSG00000198642	ENST00000359039	0.7786235898181879	chr9	21333380	21337379
NRAS	ENSG00000213281	ENST00000369535	0.7826785102140601	chr1	115257516	115261515
ZBTB9	ENSG00000213588	ENST00000395064	0.7846277298049937	chr6	33420356	33424355
SKOR2	ENSG00000215474	ENST00000425639	0.9484729380339674	chr18	44773555	44777554
PAPOLB	ENSG00000218823	ENST00000404991	0.7519745709393373	chr7	4899626	4903625
SHISA9	ENSG00000237515	ENST00000424107	0.7607240265260857	chr16	12993477	12997476
PNMA2	ENSG00000240694	ENST00000522362	0.7552093665044206	chr8	26369609	26373608
MARS2	ENSG00000247626	ENST00000282276	0.8110606632501283	chr2	198568087	198572086
TMEM178B	ENSG00000261115	ENST00000565468	0.7933535574111595	chr7	140772032	140776031
AC018470.1	ENSG00000268241	ENST00000595354	0.9856930140280253	chr2	175200152	175204151
