## Supplementary material for "Promoter CpG density predicts downstream gene loss-of-function intolerance": SuppTable3

gene_id	gene_name	tx_id_canonical	chr	promoter_start_coord_canonical	promoter_end_coord_canonical	tx_id_used	promoter_start_coord_used	promoter_end_coord_used
ENSG00000006576	PHTF2	ENST00000416283	chr7	77467447	77471446	ENST00000422959	77426122	77430121
ENSG00000010803	SCMH1	ENST00000402904	chr1	41625105	41629104	ENST00000337495	41705783	41709782
ENSG00000011405	PIK3C2A	ENST00000265970	chr11	17189289	17193288	ENST00000540361	17227531	17231530
ENSG00000018189	RUFY3	ENST00000381006	chr4	71585712	71589711	ENST00000417478	71568518	71572517
ENSG00000028116	VRK2	ENST00000435505	chr2	58132786	58136785	ENST00000340157	58271826	58275825
ENSG00000033867	SLC4A7	ENST00000295736	chr3	27496246	27500245	ENST00000454389	27523839	27527838
ENSG00000034677	RNF19A	ENST00000519449	chr8	101313488	101317487	ENST00000341084	101320556	101324555
ENSG00000051825	MPHOSPH9	ENST00000392425	chr12	123704442	123708441	ENST00000606320	123715671	123719670
ENSG00000055917	PUM2	ENST00000338086	chr2	20525145	20529144	ENST00000403432	20548464	20552463
ENSG00000056586	RC3H2	ENST00000373670	chr9	125658390	125662389	ENST00000357244	125665563	125669562
ENSG00000058673	ZC3H11A	ENST00000545588	chr1	203766463	203770462	ENST00000367214	203762799	203766798
ENSG00000060982	BCAT1	ENST00000539282	chr12	25054010	25058009	ENST00000261192	25100394	25104393
ENSG00000062194	GPBP1	ENST00000264779	chr5	56507948	56511947	ENST00000424459	56467775	56471774
ENSG00000065150	IPO5	ENST00000261574	chr13	98603929	98607928	ENST00000490680	98626886	98630885
ENSG00000069424	KCNAB2	ENST00000378083	chr1	6103981	6107980	ENST00000378097	6050423	6054422
ENSG00000069869	NEDD4	ENST00000338963	chr15	56207330	56211329	ENST00000435532	56283945	56287944
ENSG00000069966	GNB5	ENST00000261837	chr15	52481567	52485566	ENST00000358784	52470199	52474198
ENSG00000073803	MAP3K13	ENST00000265026	chr3	185078908	185082907	ENST00000424227	184998765	185002764
ENSG00000074621	SLC24A1	ENST00000261892	chr15	65912270	65916269	ENST00000537259	65901743	65905742
ENSG00000078699	CBFA2T2	ENST00000346541	chr20	32148171	32152170	ENST00000375279	32075923	32079922
ENSG00000079739	PGM1	ENST00000371083	chr1	64086764	64090763	ENST00000371084	64056947	64060946
ENSG00000080503	SMARCA2	ENST00000382203	chr9	2019945	2023944	ENST00000349721	2013342	2017341
ENSG00000080845	DLGAP4	ENST00000373913	chr20	34892258	34896257	ENST00000340491	35088150	35092149
ENSG00000081189	MEF2C	ENST00000340208	chr5	88197900	88201899	ENST00000514028	88177032	88181031
ENSG00000085998	POMGNT1	ENST00000371992	chr1	46683978	46687977	ENST00000371986	46662099	46666098
ENSG00000086200	IPO11	ENST00000409296	chr5	61712711	61716710	ENST00000325324	61706594	61710593
ENSG00000088038	CNOT3	ENST00000406403	chr19	54643112	54647111	ENST00000221232	54639444	54643443
ENSG00000088387	DOCK9	ENST00000376460	chr13	99628245	99632244	ENST00000339416	99736661	99740660
ENSG00000099204	ABLIM1	ENST00000277895	chr10	116416058	116420057	ENST00000392952	116284691	116288690
ENSG00000100401	RANGAP1	ENST00000455915	chr22	41676519	41680518	ENST00000405486	41679970	41683969
ENSG00000100592	DAAM1	ENST00000395125	chr14	59728173	59732172	ENST00000351081	59653399	59657398
ENSG00000100888	CHD8	ENST00000399982	chr14	21897868	21901867	ENST00000557364	21922240	21926239
ENSG00000101343	CRNKL1	ENST00000377340	chr20	20034691	20038690	ENST00000536226	20031111	20035110
ENSG00000102572	STK24	ENST00000376547	chr13	99172253	99176252	ENST00000397517	99227118	99231117
ENSG00000102606	ARHGEF7	ENST00000375741	chr13	111765624	111769623	ENST00000218789	111804061	111808060
ENSG00000103994	ZNF106	ENST00000263805	chr15	42747731	42751730	ENST00000565380	42781304	42785303
ENSG00000104880	ARHGEF18	ENST00000359920	chr19	7502574	7506573	ENST00000319670	7457999	7461998
ENSG00000105325	FZR1	ENST00000395095	chr19	3520988	3524987	ENST00000441788	3504271	3508270
ENSG00000105483	CARD8	ENST00000391898	chr19	48742321	48746320	ENST00000519940	48757147	48761146
ENSG00000105732	ZNF574	ENST00000600245	chr19	42572518	42576517	ENST00000359044	42578318	42582317
ENSG00000108094	CUL2	ENST00000537177	chr10	35361217	35365216	ENST00000374748	35377293	35381292
ENSG00000109771	LRP2BP	ENST00000328559	chr4	186298153	186302152	ENST00000505916	186315054	186319053
ENSG00000109790	KLHL5	ENST00000504108	chr4	39061852	39065851	ENST00000261425	39044659	39048658
ENSG00000110497	AMBRA1	ENST00000314845	chr11	46610915	46614914	ENST00000528950	46613596	46617595
ENSG00000112146	FBXO9	ENST00000244426	chr6	52933650	52937649	ENST00000323557	52928257	52932256
ENSG00000113594	LIFR	ENST00000263409	chr5	38593507	38597506	ENST00000453190	38554749	38558748
ENSG00000114062	UBE3A	ENST00000397954	chr15	25651796	25655795	ENST00000232165	25682129	25686128
ENSG00000115841	RMDN2	ENST00000234195	chr2	38175606	38179605	ENST00000354545	38150462	38154461
ENSG00000118515	SGK1	ENST00000367858	chr6	134637197	134641196	ENST00000528577	134497044	134501043
ENSG00000119508	NR4A3	ENST00000330847	chr9	102587009	102591008	ENST00000395097	102582137	102586136
ENSG00000121964	GTDC1	ENST00000392869	chr2	144991308	144995307	ENST00000542155	145088084	145092083
ENSG00000125746	EML2	ENST00000587152	chr19	46146888	46150887	ENST00000536630	46144986	46148985
ENSG00000127603	MACF1	ENST00000545844	chr1	39547034	39551033	ENST00000524432	39569083	39573082
ENSG00000128487	SPECC1	ENST00000261503	chr17	19988335	19992334	ENST00000395530	20057302	20061301
ENSG00000130723	PRRC2B	ENST00000357304	chr9	134303477	134307476	ENST00000405995	134267480	134271479
ENSG00000130779	CLIP1	ENST00000540338	chr12	122863042	122867041	ENST00000358808	122905117	122909116
ENSG00000131374	TBC1D5	ENST00000446818	chr3	17739513	17743512	ENST00000253692	17780400	17784399
ENSG00000132670	PTPRA	ENST00000380393	chr20	2842830	2846829	ENST00000425918	2852215	2856214
ENSG00000134324	LPIN1	ENST00000449576	chr2	11815721	11819720	ENST00000256720	11884714	11888713
ENSG00000134452	FBXO18	ENST00000379999	chr10	5934349	5938348	ENST00000362091	5930194	5934193
ENSG00000134852	CLOCK	ENST00000309964	chr4	56374195	56378194	ENST00000381322	56410100	56414099
ENSG00000134954	ETS1	ENST00000392668	chr11	128455454	128459453	ENST00000319397	128390200	128394199
ENSG00000135709	KIAA0513	ENST00000566428	chr16	85094818	85098817	ENST00000258180	85059410	85063409
ENSG00000139697	SBNO1	ENST00000420886	chr12	123832989	123836988	ENST00000602750	123847391	123851390
ENSG00000141068	KSR1	ENST00000398988	chr17	25797036	25801035	ENST00000319524	25781670	25785669
ENSG00000141867	BRD4	ENST00000263377	chr19	15389263	15393262	ENST00000360016	15441357	15445356
ENSG00000143819	EPHX1	ENST00000366837	chr1	226011055	226015054	ENST00000272167	225995797	225999796
ENSG00000145041	VPRBP	ENST00000423656	chr3	51465665	51469664	ENST00000504652	51532011	51536010
ENSG00000145348	TBCK	ENST00000273980	chr4	107240653	107244652	ENST00000432496	107235862	107239861
ENSG00000145390	USP53	ENST00000450251	chr4	120158371	120162370	ENST00000274030	120131791	120135790
ENSG00000147457	CHMP7	ENST00000397677	chr8	23099150	23103149	ENST00000313219	23102157	23106156
ENSG00000148120	C9orf3	ENST00000375315	chr9	97520066	97524065	ENST00000297979	97486994	97490993
ENSG00000148429	USP6NL	ENST00000277575	chr10	11572275	11576274	ENST00000609104	11651754	11655753
ENSG00000149187	CELF1	ENST00000532048	chr11	47543541	47547540	ENST00000531165	47572670	47576669
ENSG00000151461	UPF2	ENST00000356352	chr10	12075897	12079896	ENST00000357604	12082834	12086833
ENSG00000151835	SACS	ENST00000382298	chr13	24005842	24009841	ENST00000402364	23947683	23951682
ENSG00000155324	GRAMD3	ENST00000513040	chr5	125693824	125697823	ENST00000542322	125756869	125760868
ENSG00000155506	LARP1	ENST00000336314	chr5	154090462	154094461	ENST00000518297	154133135	154137134
ENSG00000156515	HK1	ENST00000404387	chr10	71046500	71050499	ENST00000359426	71076600	71080599
ENSG00000157540	DYRK1A	ENST00000398960	chr21	38790602	38794601	ENST00000338785	38737879	38741878
ENSG00000158079	PTPDC1	ENST00000288976	chr9	96844746	96848745	ENST00000375360	96791076	96795075
ENSG00000159921	GNE	ENST00000396594	chr9	36275054	36279053	ENST00000377902	36256497	36260496
ENSG00000160216	AGPAT3	ENST00000398063	chr21	45342889	45346888	ENST00000291572	45283067	45287066
ENSG00000163050	ADCK3	ENST00000366779	chr1	227083237	227087236	ENST00000366777	227125989	227129988
ENSG00000164741	DLC1	ENST00000276297	chr8	13370396	13374395	ENST00000358919	12988984	12992983
ENSG00000164830	OXR1	ENST00000442977	chr8	107458152	107462151	ENST00000312046	107668082	107672081
ENSG00000166716	ZNF592	ENST00000299927	chr15	85323885	85327884	ENST00000560079	85289866	85293865
ENSG00000166963	MAP1A	ENST00000300231	chr15	43807823	43811822	ENST00000382031	43801156	43805155
ENSG00000168386	FILIP1L	ENST00000354552	chr3	99831358	99835357	ENST00000383694	99593047	99597046
ENSG00000169992	NLGN2	ENST00000302926	chr17	7309502	7313501	ENST00000575301	7306193	7310192
ENSG00000170322	NFRKB	ENST00000524794	chr11	129760905	129764904	ENST00000446488	129762337	129766336
ENSG00000172530	BANP	ENST00000393207	chr16	88001624	88005623	ENST00000286122	87983038	87987037
ENSG00000174306	ZHX3	ENST00000309060	chr20	39926719	39930718	ENST00000559234	39944243	39948242
ENSG00000174450	GOLGA6L2	ENST00000567107	chr15	23690382	23694381	ENST00000312015	23690382	23694381
ENSG00000175110	MRPS22	ENST00000495075	chr3	138722648	138726647	ENST00000465056	139060869	139064868
ENSG00000175471	MCTP1	ENST00000515393	chr5	94618280	94622279	ENST00000312216	94415187	94419186
ENSG00000178104	PDE4DIP	ENST00000369356	chr1	144993023	144997022	ENST00000313431	144930366	144934365
ENSG00000178234	GALNT11	ENST00000434507	chr7	151769383	151773382	ENST00000430044	151720778	151724777
ENSG00000182541	LIMK2	ENST00000340552	chr22	31642473	31646472	ENST00000331728	31606281	31610280
ENSG00000182670	TTC3	ENST00000399017	chr21	38451896	38455895	ENST00000355666	38443571	38447570
ENSG00000182957	SPATA13	ENST00000424834	chr13	24551944	24555943	ENST00000382108	24732861	24736860
ENSG00000182973	CNOT10	ENST00000454516	chr3	32735041	32739040	ENST00000328834	32724637	32728636
ENSG00000184588	PDE4B	ENST00000329654	chr1	66256197	66260196	ENST00000371045	66795687	66799686
ENSG00000185158	LRRC37B	ENST00000341671	chr17	30346161	30350160	ENST00000543378	30333007	30337006
ENSG00000186260	MKL2	ENST00000318282	chr16	14171145	14175144	ENST00000571589	14163179	14167178
ENSG00000186448	ZNF197	ENST00000396058	chr3	44668480	44672479	ENST00000344387	44664532	44668531
ENSG00000187079	TEAD1	ENST00000361985	chr11	12764588	12768587	ENST00000527636	12694138	12698137
ENSG00000188677	PARVB	ENST00000406477	chr22	44393091	44397090	ENST00000338758	44418157	44422156
ENSG00000189042	ZNF567	ENST00000585696	chr19	37200142	37204141	ENST00000536254	37176530	37180529
ENSG00000196517	SLC6A9	ENST00000360584	chr1	44480998	44484997	ENST00000372310	44495059	44499058
ENSG00000196628	TCF4	ENST00000398339	chr18	53301186	53305185	ENST00000564403	53255035	53259034
ENSG00000198646	NCOA6	ENST00000374796	chr20	33407443	33411442	ENST00000359003	33411453	33415452
ENSG00000198853	RUSC2	ENST00000455600	chr9	35536629	35540628	ENST00000361226	35488124	35492123
ENSG00000204843	DCTN1	ENST00000361874	chr2	74605483	74609482	ENST00000409868	74616993	74620992
ENSG00000205277	MUC12	ENST00000536621	chr7	100610904	100614903	ENST00000379442	100610904	100614903
ENSG00000214711	CAPN14	ENST00000403897	chr2	31438412	31442411	ENST00000444918	31438412	31442411
ENSG00000215421	ZNF407	ENST00000299687	chr18	72340976	72344975	ENST00000582337	72263106	72267105
ENSG00000241978	AKAP2	ENST00000555236	chr9	112540769	112544768	ENST00000434623	112808878	112812877
ENSG00000063978	RNF4	ENST00000511600	chr4	2479580	2483579	ENST00000314289	2468664	2472663
ENSG00000065809	FAM107B	ENST00000181796	chr10	14814897	14818896	ENST00000468747	14644389	14648388
ENSG00000089486	CDIP1	ENST00000399599	chr16	4563111	4567110	ENST00000563332	4586472	4590471
ENSG00000101363	MANBAL	ENST00000373605	chr20	35923299	35927298	ENST00000373606	35916041	35920040
ENSG00000106399	RPA3	ENST00000223129	chr7	7756239	7760238	ENST00000396682	7678604	7682603
ENSG00000112695	COX7A2	ENST00000370081	chr6	75958040	75962039	ENST00000370089	75951726	75955725
ENSG00000115944	COX7A2L	ENST00000378669	chr2	42594151	42598150	ENST00000234301	42586357	42590356
ENSG00000142046	TMEM91	ENST00000392002	chr19	41880129	41884128	ENST00000413014	41867961	41871960
ENSG00000130684	ZNF337	ENST00000376436	chr20	25665594	25669593	ENST00000252979	25675478	25679477
ENSG00000136052	SLC41A2	ENST00000258538	chr12	105320434	105324433	ENST00000415674	105350072	105354071
ENSG00000144867	SRPRB	ENST00000466490	chr3	133500877	133504876	ENST00000484684	133522459	133526458
ENSG00000150433	TMEM218	ENST00000455225	chr11	124971206	124975205	ENST00000531909	124979605	124983604
ENSG00000154518	ATP5G3	ENST00000284727	chr2	176047336	176051335	ENST00000409194	176044439	176048438
ENSG00000155465	SLC7A7	ENST00000397532	chr14	23283013	23287012	ENST00000488800	23297030	23301029
ENSG00000161326	DUSP14	ENST00000487847	chr17	35867981	35871980	ENST00000394389	35847937	35851936
ENSG00000161634	DCD	ENST00000293371	chr12	55040278	55044277	ENST00000456047	55040278	55044277
ENSG00000164096	C4orf3	ENST00000399075	chr4	120223601	120227600	ENST00000504110	120220077	120224076
ENSG00000171121	KCNMB3	ENST00000314235	chr3	178967404	178971403	ENST00000485523	178974997	178978996
ENSG00000171222	SCAND1	ENST00000373991	chr20	34545395	34549394	ENST00000305978	34540549	34544548
ENSG00000171611	PTCRA	ENST00000304672	chr6	42881727	42885726	ENST00000441198	42881727	42885726
ENSG00000171817	ZNF540	ENST00000592533	chr19	38040308	38044307	ENST00000316433	38083787	38087786
ENSG00000172992	DCAKD	ENST00000452796	chr17	43110510	43114509	ENST00000342350	43136387	43140386
ENSG00000174456	C12orf76	ENST00000309050	chr12	110503501	110507500	ENST00000549724	110485091	110489090
ENSG00000174652	ZNF266	ENST00000592904	chr19	9529422	9533421	ENST00000361451	9544235	9548234
ENSG00000175329	ISX	ENST00000308700	chr22	35460129	35464128	ENST00000404699	35460129	35464128
ENSG00000180626	ZNF594	ENST00000399604	chr17	5085693	5089692	ENST00000575779	5093179	5097178
ENSG00000180953	ST20	ENST00000478497	chr15	80205599	80209598	ENST00000485386	80214045	80218044
ENSG00000182704	TSKU	ENST00000527881	chr11	76500796	76504795	ENST00000333090	76492283	76496282
ENSG00000183281	PLGLB1	ENST00000355705	chr2	87246976	87250975	ENST00000409310	87246976	87250975
ENSG00000185437	SH3BGR	ENST00000333634	chr21	40821756	40825755	ENST00000380637	40815781	40819780
ENSG00000185651	UBE2L3	ENST00000458578	chr22	21901736	21905735	ENST00000342192	21919836	21923835
ENSG00000196247	ZNF107	ENST00000395391	chr7	64147733	64151732	ENST00000344930	64124576	64128575
ENSG00000204449	TRIM49C	ENST00000448984	chr11	89762274	89766273	ENST00000432771	89762274	89766273
ENSG00000204481	PRAMEF14	ENST00000334600	chr1	13671512	13675511	ENST00000344998	13671512	13675511
ENSG00000213240	NOTCH2NL	ENST00000369340	chr1	145222599	145226598	ENST00000344859	145207119	145211118
ENSG00000244355	LY6G6D	ENST00000375825	chr6	31681133	31685132	ENST00000375824	31681133	31685132
